# An ancient polymorphic regulatory region within the BDNF gene associated with obesity modulates anxiety-like behaviour in mice and humans

**DOI:** 10.1101/2021.07.20.452916

**Authors:** Andrew R. McEwan, Benjamin Hing, Johanna C. Erickson, Yvonne Turnbull, Mirela Delibegovic, Felix Grassmann, Alasdair MacKenzie

## Abstract

Obesity and anxiety are morbidities notable for their increased impact on society during the recent COVID-19 pandemic. Understanding the mechanisms governing susceptibility to these conditions will increase quality of life and our resilience to future pandemics. In the current study we explored the function of a highly conserved regulatory region (BE5.1) within the BDNF gene that harbours a polymorphism strongly associated with obesity (rs10767664; p=4.69×10^−26^). Analysis in primary cells suggested that the major T-allele of BE5.1 was an enhancer whereas the obesity associated A-allele was not. However, CRISPR/CAS9 deletion of BE5.1 from the mouse genome (BE5.1KO) produced no significant effect on the expression of BDNF transcripts in the hypothalamus, no change in weight gain after 28 days and only a marginally significant increase in food intake. Nevertheless, transcripts were significantly increased in the amygdala of female mice and elevated zero maze and marble burying tests demonstrated a significant increase in anxiety-like behaviour that could be reversed by diazepam. Consistent with these observations, human GWAS cohort analysis demonstrated a significant association between rs10767664 and anxiousness in human populations. Intriguingly, interrogation of the human GTEx eQTL database demonstrated no effect on BDNF mRNA levels associated with rs10767664 but a highly significant effect on BDNF-antisense (BDNF-AS) gene expression and splicing suggesting a possible mechanism. We discuss our findings within the context of the known function and regulation of BDNF in obesity and anxiety whilst exploring the validity of interrogating GWAS data using comparative genomics and functional analysis using CRISPR genome editing in mice.
