## Supplementary Table 2 for "An ancient polymorphic regulatory region within the BDNF gene associated with obesity modulates anxiety-like behaviour in mice and humans"

### Sheet: Sheet1
Supplementary Table S1. Association of rs10767664 with traits related to anxiety and risk
Trait	Trait ID	Beta*	SE**	P-value	FDR***
Risk taking	ukb-b-14147	0.00563103	0.00112564	5.69994e-07	2.90697e-05
Age first had sexual intercourse	ukb-b-6591	-0.012893	0.00265307	1.2e-06	3.06e-05
Worrier / anxious feelings	ukb-b-6519	-0.00523667	0.00126137	3.29997e-05	0.000560995
Risk taking	ukb-a-241	0.00522852	0.0013069	6.31699e-05	0.000805416
Worrier / anxious feelings	ukb-a-51	-0.0058046	0.00148366	9.14218e-05	0.000932502
Feeling worry	ebi-a-GCST006950	-0.0103182	0.00285032	0.000294802	0.00250582
Worry	ebi-a-GCST006478	-0.009863	0.002926	0.000749204	0.00545849
Lifetime number of sexual partners	ukb-b-4256	0.0063883	0.00226868	0.00490004	0.0312378
Difficulty concentrating during worst period of anxiety	ukb-d-20419	0.0100377	0.00399461	0.0119815	0.0678952
Worry too long after embarrassment	ukb-b-13653	-0.00293877	0.00128776	0.0219999	0.112199
Infections with a predominantly sexual mode of transmission	finn-a-AB1_SEXUAL_TRANSMISSION	-0.0843	0.042	0.0446704	0.199751
Seen doctor (GP) for nerves, anxiety, tension or depression	ukb-b-6991	-0.00238786	0.00120044	0.0470002	0.199751
Worry too long after embarrassment	ukb-a-53	-0.00257238	0.00151301	0.0890984	0.34954
Restless during period of worst anxiety	ukb-d-20426	0.00768665	0.00465555	0.0987325	0.359668
Longest period spent worried or anxious	ukb-d-20420_irnt	0.0177686	0.0110783	0.108748	0.369743
Worry too long after an embarrassing experience	ebi-a-GCST006946	-0.00441446	0.00287026	0.1241	0.395569
Phobic anxiety disorders	finn-a-F5_PHOBANX	0.1003	0.0676	0.1381	0.410147
Seen doctor (GP) for nerves anxiety tension or depression	ukb-a-246	-0.00203491	0.00141058	0.149133	0.410147
All anxiety disorders	finn-a-F5_ALLANXIOUS	0.044	0.0308	0.1528	0.410147
Frequent trouble falling or staying asleep during worst period of anxiety	ukb-d-20427	-0.00485081	0.00354244	0.170901	0.435798
Answered sexual history questions	ukb-b-8446	-0.000946688	0.000707221	0.18	0.437143
Generalized anxiety disorder	finn-a-F5_GAD	0.0897	0.0713	0.2082	0.451754
Substances taken for anxiety: Medication prescribed to you (for at least two weeks)	ukb-d-20549_3	-0.00233564	0.00186109	0.209488	0.451754
Keyed up or on edge during worst period of anxiety	ukb-d-20423	-0.00470312	0.00377307	0.21259	0.451754
Anxiety (asthma-related co-morbidities)	finn-a-PULM_ANXIETY	0.0384	0.0339	0.2571	0.493821
Seen a psychiatrist for nerves, anxiety, tension or depression	ukb-b-18336	-0.000914835	0.00081953	0.26	0.493821
Lifetime number of same-sex sexual partners	ukb-b-1226	-0.0135064	0.0125386	0.28	0.493821
Non-cancer illness code self-reported: anxiety/panic attacks	ukb-a-82	-0.000376167	0.000348268	0.280095	0.493821
Anxiety disorders	finn-a-KRA_PSY_ANXIETY	0.0255	0.0236	0.2808	0.493821
Non-cancer illness code, self-reported: anxiety/panic attacks	ukb-b-17243	-0.000286161	0.00029881	0.34	0.578
Substances taken for anxiety: Unprescribed medication (more than once)	ukb-d-20549_1	-0.000787921	0.000878392	0.369719	0.592192
Mental health problems ever diagnosed by a professional: Social anxiety or social phobia	ukb-d-20544_1	-0.000499452	0.000562667	0.374731	0.592192
Seen a psychiatrist for nerves anxiety tension or depression	ukb-a-247	-0.000829647	0.000951379	0.383183	0.592192
Substances taken for anxiety: Drugs or alcohol (more than once)	ukb-d-20549_4	0.000856916	0.00125374	0.494299	0.741448
More irritable than usual during worst period of anxiety	ukb-d-20422	0.0025835	0.00428638	0.546697	0.77696
Other anxiety disorders	finn-a-F5_ANXIETY	0.0215	0.0372	0.562999	0.77696
Tense, sore, or aching muscles during worst period of anxiety	ukb-d-20417	0.00267182	0.00462738	0.563677	0.77696
Professional informed about anxiety	ukb-d-20428	-0.00245929	0.00447465	0.582594	0.780675
Worried most days during period of worst anxiety	ukb-d-20538	0.00157705	0.00298263	0.596987	0.780675
Ever worried more than most people would in similar situation	ukb-d-20425	-0.00119605	0.00239922	0.61812	0.787079
Activities undertaken to treat anxiety: Talking therapies, such as psychotherapy, counselling, group therapy or CBT	ukb-d-20550_1	-0.000869173	0.00184643	0.637834	0.787079
Mental health problems ever diagnosed by a professional: Anxiety, nerves or generalized anxiety disorder	ukb-d-20544_15	-0.000796114	0.00176336	0.651646	0.787079
Number of things worried about during worst period of anxiety	ukb-d-20543	-0.00199306	0.00458248	0.663616	0.787079
Activities undertaken to treat anxiety: Other therapeutic activities such as mindfulness, yoga or art classes	ukb-d-20550_3	0.000437919	0.00128404	0.733069	0.849694
Easily tired during worst period of anxiety	ukb-d-20429	-0.00122991	0.00423387	0.771442	0.862167
Anxiety disorders	ukb-d-KRA_PSY_ANXIETY	4.50073e-05	0.000159377	0.777641	0.862167
Multiple worries during worst period of anxiety	ukb-d-20540	-0.000730634	0.0039982	0.855003	0.917092
Victim of sexual assault	ukb-d-20531	0.000299302	0.00177377	0.866003	0.917092
Ever felt worried, tense, or anxious for most of a month or longer	ukb-d-20421	-0.000343549	0.00229738	0.881128	0.917092
Stronger worrying (than other people) during period of worst anxiety	ukb-d-20542	0.00028398	0.00416615	0.945656	0.964569
Difficulty stopping worrying during worst period of anxiety	ukb-d-20541	8.27791e-05	0.00216873	0.969553	0.969553
